# Somatic *DDX41* mutations confer neomorphic splicing activity in the pathogenesis of myelodysplastic neoplasms

**DOI:** 10.64898/2026.09.23.753593

**Authors:** Rasika Venkataraman, Noemi Puccio, Tun-Yun Hsueh, Elizabeth A. Bonner, Fu-Yen Chang, Erica A. Arriaga-Gomez, Axia Song, Takero Miyagawa, Jahan Rahman, Oluwanifemi Akinwande, Sayantani Sinha, Ettaib El Marabti, Robert S. Welner, Rui Lu, P. Brent Ferrell, Martin Carroll, Jacob S. Appelbaum, Derek L. Stirewalt, Omar Abdel-Wahab, Anthony Rongvaux, Xueyan Chen, Kikkeri N. Naresh, Sebastian M. Fica, Stanley C. Lee

## Abstract

Germline mutations in the RNA helicase *DDX41* are the most common genetic predisposition to myelodysplastic syndromes (MDS) and acute myeloid leukemia (AML), representing 5-7% of AML. Over 70% of patients acquire a somatic mutation at specific hotspots (*R525H/G530D*) in the helicase domain of DDX41 in *trans*, which is linked to disease progression. DDX41 has diverse cellular functions, including RNA splicing, ribosome biogenesis, R-loop resolution and inflammation. However, the mechanisms by which somatic *DDX41* mutations drive MDS/AML pathogenesis are yet to be determined. Here, we systematically evaluated the function of pathogenic, missense germline and somatic *DDX41* mutations. We report that *DDX41* somatic mutations are gain of function alleles and fail to rescue AML cell growth, distinct from germline *DDX41* mutations. *DDX41* somatic mutations R525H and G530D drive widespread splicing changes in isogenic AML cell lines, consistent in genetically engineered murine bone marrow HSPCs and CD34^+^ cells from *DDX41*-mutant MDS/AML patients. Mechanistically, DDX41-R525H exhibits increased RNA binding affinity compared to wildtype, with aberrantly spliced RNA targets overlapping with enriched binding. Strikingly, aberrant splicing of SEPTIN7 is enriched exclusively in CD34^+^ HSPCs of patients harboring both germline and somatic *DDX41* mutations but absent in samples with germline mutation alone or lacking *DDX41* mutations altogether. SEPTIN7 mis-splicing introduces a premature stop codon resulting in its downregulation at the protein level. SEPTIN7 is a known regulator of cytokinesis, HSC polarity and repopulation capacity. Our results identify a novel mis-spliced candidate, SEPTIN7, whose deregulation implicates a mechanism by which the *DDX41* somatic mutations promote dysplastic hematopoiesis.
