## Supplemental Tables 1-3 for "Somatic *DDX41* mutations confer neomorphic splicing activity in the pathogenesis of myelodysplastic neoplasms"

### Sheet: Table S1. Oligos and shRNA
Oligo Name	Sequence (5'-3')	Application
sh.DDX41_2029	TGCTGTTGACAGTGAGCGCTCCCTGTGCTCTTCAGAATTATAGTGAAGCCACAGATGTATAATTCTGAAGAGCACAGGGAATGCCTACTGCCTCGGA	shRNA
Septin7-E1-E2-E3-F	CACCATGGTAGCTCAACAGA	RT-PCR
Septin7-Intr1-F	TGCCTCTCCTGTTTGGACTG	RT-PCR
SEPTIN7-E3-E4-R	TCCCAATCCAGATTCACCCAC	RT-PCR
CLK3-E3-F	GCCGTGACAGCGATACATAC	RT-PCR
CLK3-RI-R	CAGAAGACACAGAGGCCAGG	RT-PCR
CLK3-E3-E4-R	TCTGTTGGCTTCTCGAGGAG	RT-PCR
DVL1-E9-E10-F	TTTCCCAGACGGGGCCCATC	RT-PCR
DVL1-E11-R	GAGCAGGGACTCGTACCGTAG	RT-PCR

### Sheet: Table S2. Antibodies
Antigen	Clone	Catalog #	Supplier	Application
DDX41	D3F1Z	15076	Cell Signaling Technology	Western blotting and eCLIP
SEPTIN7	n/a	13818-1-AP	Proteintech	Western blotting
SEPTIN6	n/a	12805-1-AP	Proteintech	Western blotting
SEPTIN2	n/a	11397-1-AP	Proteintech	Western blotting
FLAG	M2	F1804	Sigma	Western blotting
ACTIN	AC-15	A5441	Millipore Sigma	Western blotting
GAPDH	1D4	NB300-221	Novus Biologicals	Western blotting
Ku70	1.5	GTX70271	GeneTex	Western blotting

### Sheet: Table S3. DDX41 structural mut
DDX41 structural mutant	Position of deleted amino acid residues
∆N-terminus	1-175
∆-Q/I motif	200-232
∆-HELICc	446-530
∆-ZnF	581-622
